# An ultra high-throughput, massively multiplexable, single-cell RNA-seq platform in yeasts

**DOI:** 10.1101/2022.09.12.507686

**Authors:** Leandra Brettner, Rachel Eder, Kara Schmidlin, Kerry Geiler-Samerotte

## Abstract

Yeasts are naturally diverse, genetically tractable, and easy to grow in a myriad of experimental conditions such that researchers have the ability to investigate any number of genotypes, strains, environments, or the interaction thereof. However, studies of variation in the yeast transcriptome have been limited by the processing capabilities of available RNA sequencing techniques. Here we optimize a powerful, high-throughput single-cell RNA sequencing (scRNAseq) platform for yeasts. This platform utilizes a combinatorial barcoding strategy to enable massively parallel RNA sequencing of hundreds of yeast genotypes or growth conditions at once. This method can be applied to most species or strains of yeast for a fraction of the cost of traditional scRNAseq approaches. Thus, our technology permits researchers to leverage “the awesome power of yeast” by allowing us to survey the transcriptome of hundreds of strains and environments in a short period of time, and with no specialized equipment. The key to this method is that sequential barcodes are probabilistically appended to cDNA copies of RNA while the molecules remain trapped inside of each cell. Thus, the transcriptome of each cell is labeled with a unique combination of barcodes. Since we use the cell membrane as a container for this reaction, many cells can be processed together without the need to physically isolate them from one another in separate wells or droplets. Further, the first barcode in the sequence can be chosen intentionally to identify samples from different environments or genetic backgrounds, enabling multiplexing of hundreds of unique samples in a single experiment. In addition to greater multiplexing capabilities, our method also facilitates a deeper investigation of biological heterogeneity given its single-cell nature. For example, in the data presented here we report transcriptionally distinct cell states related to cell cycle, growth rate, metabolic strategies, stress responses, etc. all within clonal yeast populations grown in the same environment. Hence, our technology has two obvious and impactful applications for yeast research: the first is the general study of transcriptional phenotypes across many strains and environments, and the second is investigating cell-to-cell heterogeneity across the entire transcriptome.
