## Supplementary Table 2 for "An ultra high-throughput, massively multiplexable, single-cell RNA-seq platform in yeasts"

### Sheet: General Oligonucleotides
Table S3. The sequences and modifications for all oligonucleotides used in this study. The 96 well plate oligonucleotides used for each round of barcoding can be found by navigating through the other sheets in this document.
Oligonucleotide Number	Description	Sequence	Modification
BC_0027	PCR primer for sublibary amplification	AATGATACGGCGACCACCGAGATCTACACTCTTTCCCTACACGACGCTCTTCCGATCT
BC_0062	PCR primer, used after template switching (used with BC_0108)	CAGACGTGTGCTCTTCCGATCT
BC_0066	Round 3 blocking strand	GTGGCCGATGTTTCGCATCGGCGTACGACT
BC_0076	PCR primer (TSBC07), sublibrary index #1 (used with BC_0027)	CAAGCAGAAGACGGCATACGAGATGATCTGGTGACTGGAGTTCAGACGTGTGCTCTTCCGATCT
BC_0077	PCR primer (TSBC08), sublibrary index #2 (used with BC_0027)	CAAGCAGAAGACGGCATACGAGATTCAAGTGTGACTGGAGTTCAGACGTGTGCTCTTCCGATCT
BC_0078	PCR primer (TSBC09), sublibrary index #3 (used with BC_0027)	CAAGCAGAAGACGGCATACGAGATCTGATCGTGACTGGAGTTCAGACGTGTGCTCTTCCGATCT
BC_0079	PCR primer (TSBC10), sublibrary index #4 (used with BC_0027)	CAAGCAGAAGACGGCATACGAGATAAGCTAGTGACTGGAGTTCAGACGTGTGCTCTTCCGATCT
BC_0080	PCR primer (TSBC11), sublibrary index #5 (used with BC_0027)	CAAGCAGAAGACGGCATACGAGATGTAGCCGTGACTGGAGTTCAGACGTGTGCTCTTCCGATCT
BC_0081	PCR primer (TSBC12), sublibrary index #6 (used with BC_0027)	CAAGCAGAAGACGGCATACGAGATTACAAGGTGACTGGAGTTCAGACGTGTGCTCTTCCGATCT
BC_0082	PCR primer (TSBC13), sublibrary index #7 (used with BC_0027)	CAAGCAGAAGACGGCATACGAGATTTGACTGTGACTGGAGTTCAGACGTGTGCTCTTCCGATCT
BC_0083	PCR primer (TSBC14), sublibrary index #8 (used with BC_0027)	CAAGCAGAAGACGGCATACGAGATGGAACTGTGACTGGAGTTCAGACGTGTGCTCTTCCGATCT
BC_0108	PCR primer, used after template switching (used with BC_0062)	AAGCAGTGGTATCAACGCAGAGT
BC_0127	Template switching primer, HPLC purified	AAGCAGTGGTATCAACGCAGAGTGAATrGrG+G
BC_0243	Adaptor duplex top strand	ACACTCTTTCCCTACACGACGCTCTTCCGATC*T	*phosphorothioated base
BC_0244	Adaptor duplex bottom strand	GATCGGAAGAGCGTCGTGTAGGGAAAGAGTGT
BC_0284	Round 3 barcode linker	TACGCCGATGCGAAACATCG
BC_0335	Round 2 barcode linker	CCACAGTCTCAAGCACG
BC_0340	Round 2 blocking strand	CGTGCTTGAGACTGTGG

### Sheet: KGS Indexing Primers
Oligonucleotide Number	Description	Sequence
BC_D701	PCR primer (Illumina index D701), sublibrary index i7 (used with BC_D50X)	CAAGCAGAAGACGGCATACGAGATCGAGTAATGTGACTGGAGTTCAGACGTGTGCTCTTCCGATCT
BC_D702	PCR primer (Illumina index D702), sublibrary index i7 (used with BC_D50X)	CAAGCAGAAGACGGCATACGAGATTCTCCGGAGTGACTGGAGTTCAGACGTGTGCTCTTCCGATCT
BC_D703	PCR primer (Illumina index D703), sublibrary index i7 (used with BC_D50X)	CAAGCAGAAGACGGCATACGAGATAATGAGCGGTGACTGGAGTTCAGACGTGTGCTCTTCCGATCT
BC_D704	PCR primer (Illumina index D704), sublibrary index i7 (used with BC_D50X)	CAAGCAGAAGACGGCATACGAGATGGAATCTCGTGACTGGAGTTCAGACGTGTGCTCTTCCGATCT
BC_D705	PCR primer (Illumina index D705), sublibrary index i7 (used with BC_D50X)	CAAGCAGAAGACGGCATACGAGATTTCTGAATGTGACTGGAGTTCAGACGTGTGCTCTTCCGATCT
BC_D706	PCR primer (Illumina index D706), sublibrary index i7 (used with BC_D50X)	CAAGCAGAAGACGGCATACGAGATACGAATTCGTGACTGGAGTTCAGACGTGTGCTCTTCCGATCT
BC_D707	PCR primer (Illumina index D707), sublibrary index i7 (used with BC_D50X)	CAAGCAGAAGACGGCATACGAGATAGCTTCAGGTGACTGGAGTTCAGACGTGTGCTCTTCCGATCT
BC_D708	PCR primer (Illumina index D708), sublibrary index i7 (used with BC_D50X)	CAAGCAGAAGACGGCATACGAGATGCGCATTAGTGACTGGAGTTCAGACGTGTGCTCTTCCGATCT
BC_D709	PCR primer (Illumina index D709), sublibrary index i7 (used with BC_D50X)	CAAGCAGAAGACGGCATACGAGATCATAGCCGGTGACTGGAGTTCAGACGTGTGCTCTTCCGATCT
BC_D710	PCR primer (Illumina index D710), sublibrary index i7 (used with BC_D50X)	CAAGCAGAAGACGGCATACGAGATTTCGCGGAGTGACTGGAGTTCAGACGTGTGCTCTTCCGATCT
BC_D711	PCR primer (Illumina index D711), sublibrary index i7 (used with BC_D50X)	CAAGCAGAAGACGGCATACGAGATGCGCGAGAGTGACTGGAGTTCAGACGTGTGCTCTTCCGATCT
BC_D712	PCR primer (Illumina index D712), sublibrary index i7 (used with BC_D50X)	CAAGCAGAAGACGGCATACGAGATCTATCGCTGTGACTGGAGTTCAGACGTGTGCTCTTCCGATCT
BC_D501	PCR primer (Illumina index D501), sublibrary index i5 (used with BC_D7XX)	AATGATACGGCGACCACCGAGATCTACACTATAGCCTACACTCTTTCCCTACACGACGCTCTTCCGATCT
BC_D502	PCR primer (Illumina index D502), sublibrary index i5 (used with BC_D7XX)	AATGATACGGCGACCACCGAGATCTACACATAGAGGCACACTCTTTCCCTACACGACGCTCTTCCGATCT
BC_D503	PCR primer (Illumina index D503), sublibrary index i5 (used with BC_D7XX)	AATGATACGGCGACCACCGAGATCTACACCCTATCCTACACTCTTTCCCTACACGACGCTCTTCCGATCT
BC_D504	PCR primer (Illumina index D504), sublibrary index i5 (used with BC_D7XX)	AATGATACGGCGACCACCGAGATCTACACGGCTCTGAACACTCTTTCCCTACACGACGCTCTTCCGATCT
BC_D505	PCR primer (Illumina index D505), sublibrary index i5 (used with BC_D7XX)	AATGATACGGCGACCACCGAGATCTACACAGGCGAAGACACTCTTTCCCTACACGACGCTCTTCCGATCT
BC_D506	PCR primer (Illumina index D506), sublibrary index i5 (used with BC_D7XX)	AATGATACGGCGACCACCGAGATCTACACTAATCTTAACACTCTTTCCCTACACGACGCTCTTCCGATCT
BC_D507	PCR primer (Illumina index D507), sublibrary index i5 (used with BC_D7XX)	AATGATACGGCGACCACCGAGATCTACACCAGGACGTACACTCTTTCCCTACACGACGCTCTTCCGATCT
BC_D508	PCR primer (Illumina index D508), sublibrary index i5 (used with BC_D7XX)	AATGATACGGCGACCACCGAGATCTACACGTACTGACACACTCTTTCCCTACACGACGCTCTTCCGATCT

### Sheet: Round 1 RT Barcodes
WellPosition	PrimerType	Name	Sequence
A1	dt(15)VN	Round1_01	\5Phos\ACTGTGGACTCGTAATTTTTTTTTTTTTTTVN
A2	dt(15)VN	Round1_02	\5Phos\ACTGTGGAAACGATATTTTTTTTTTTTTTTVN
A3	dt(15)VN	Round1_03	\5Phos\ACTGTGGTTACCTCGTTTTTTTTTTTTTTTVN
A4	dt(15)VN	Round1_04	\5Phos\ACTGTGGGCCTGCAATTTTTTTTTTTTTTTVN
A5	dt(15)VN	Round1_05	\5Phos\ACTGTGGTGGTATACTTTTTTTTTTTTTTTVN
A6	dt(15)VN	Round1_06	\5Phos\ACTGTGGCGTTCGAGTTTTTTTTTTTTTTTVN
A7	dt(15)VN	Round1_07	\5Phos\ACTGTGGTCTATTACTTTTTTTTTTTTTTTVN
A8	dt(15)VN	Round1_08	\5Phos\ACTGTGGATAAGCTCTTTTTTTTTTTTTTTVN
A9	dt(15)VN	Round1_09	\5Phos\ACTGTGGATTCATGGTTTTTTTTTTTTTTTVN
A10	dt(15)VN	Round1_10	\5Phos\ACTGTGGATCCGCGATTTTTTTTTTTTTTTVN
A11	dt(15)VN	Round1_11	\5Phos\ACTGTGGATCGCATATTTTTTTTTTTTTTTVN
A12	dt(15)VN	Round1_12	\5Phos\ACTGTGGCCGTTCTATTTTTTTTTTTTTTTVN
B1	dt(15)VN	Round1_13	\5Phos\ACTGTGGTGGCGCGCTTTTTTTTTTTTTTTVN
B2	dt(15)VN	Round1_14	\5Phos\ACTGTGGTGTCTGAATTTTTTTTTTTTTTTVN
B3	dt(15)VN	Round1_15	\5Phos\ACTGTGGCTGTCCCGTTTTTTTTTTTTTTTVN
B4	dt(15)VN	Round1_16	\5Phos\ACTGTGGAATTTCTCTTTTTTTTTTTTTTTVN
B5	dt(15)VN	Round1_17	\5Phos\ACTGTGGCGCGACTATTTTTTTTTTTTTTTVN
B6	dt(15)VN	Round1_18	\5Phos\ACTGTGGGGGATCGGTTTTTTTTTTTTTTTVN
B7	dt(15)VN	Round1_19	\5Phos\ACTGTGGTTATTCTGTTTTTTTTTTTTTTTVN
B8	dt(15)VN	Round1_20	\5Phos\ACTGTGGAGGCGGCATTTTTTTTTTTTTTTVN
B9	dt(15)VN	Round1_21	\5Phos\ACTGTGGACGCCGGCTTTTTTTTTTTTTTTVN
B10	dt(15)VN	Round1_22	\5Phos\ACTGTGGTTGTCTTATTTTTTTTTTTTTTTVN
B11	dt(15)VN	Round1_23	\5Phos\ACTGTGGTACGGTTATTTTTTTTTTTTTTTVN
B12	dt(15)VN	Round1_24	\5Phos\ACTGTGGTTGGGAGATTTTTTTTTTTTTTTVN
C1	dt(15)VN	Round1_25	\5Phos\ACTGTGGTGCTTGGGTTTTTTTTTTTTTTTVN
C2	dt(15)VN	Round1_26	\5Phos\ACTGTGGTAAATATCTTTTTTTTTTTTTTTVN
C3	dt(15)VN	Round1_27	\5Phos\ACTGTGGCACAATTGTTTTTTTTTTTTTTTVN
C4	dt(15)VN	Round1_28	\5Phos\ACTGTGGGTGCTAGCTTTTTTTTTTTTTTTVN
C5	dt(15)VN	Round1_29	\5Phos\ACTGTGGCGCCCGGATTTTTTTTTTTTTTTVN
C6	dt(15)VN	Round1_30	\5Phos\ACTGTGGGCTCGCGGTTTTTTTTTTTTTTTVN
C7	dt(15)VN	Round1_31	\5Phos\ACTGTGGCTTTGGTCTTTTTTTTTTTTTTTVN
C8	dt(15)VN	Round1_32	\5Phos\ACTGTGGTTCCGATCTTTTTTTTTTTTTTTVN
C9	dt(15)VN	Round1_33	\5Phos\ACTGTGGTTCGCTACTTTTTTTTTTTTTTTVN
C10	dt(15)VN	Round1_34	\5Phos\ACTGTGGAGCGAAACTTTTTTTTTTTTTTTVN
C11	dt(15)VN	Round1_35	\5Phos\ACTGTGGAAATAGCATTTTTTTTTTTTTTTVN
C12	dt(15)VN	Round1_36	\5Phos\ACTGTGGCGTCTAGGTTTTTTTTTTTTTTTVN
D1	dt(15)VN	Round1_37	\5Phos\ACTGTGGGCCGTGTATTTTTTTTTTTTTTTVN
D2	dt(15)VN	Round1_38	\5Phos\ACTGTGGCGCTTAAATTTTTTTTTTTTTTTVN
D3	dt(15)VN	Round1_39	\5Phos\ACTGTGGGACCTTTCTTTTTTTTTTTTTTTVN
D4	dt(15)VN	Round1_40	\5Phos\ACTGTGGGGTGGAGCTTTTTTTTTTTTTTTVN
D5	dt(15)VN	Round1_41	\5Phos\ACTGTGGTACTCGAATTTTTTTTTTTTTTTVN
D6	dt(15)VN	Round1_42	\5Phos\ACTGTGGCATTTGGATTTTTTTTTTTTTTTVN
D7	dt(15)VN	Round1_43	\5Phos\ACTGTGGGACGGGACTTTTTTTTTTTTTTTVN
D8	dt(15)VN	Round1_44	\5Phos\ACTGTGGGTCGCGCGTTTTTTTTTTTTTTTVN
D9	dt(15)VN	Round1_45	\5Phos\ACTGTGGGTTACGTATTTTTTTTTTTTTTTVN
D10	dt(15)VN	Round1_46	\5Phos\ACTGTGGCTATTTCATTTTTTTTTTTTTTTVN
D11	dt(15)VN	Round1_47	\5Phos\ACTGTGGACTATATATTTTTTTTTTTTTTTVN
D12	dt(15)VN	Round1_48	\5Phos\ACTGTGGTCACTTTATTTTTTTTTTTTTTTVN
E1	random hexamer	Round1_49	\5Phos\ACTGTGGCTGCTTTGTNNNNNN
E2	random hexamer	Round1_50	\5Phos\ACTGTGGCATGATCATNNNNNN
E3	random hexamer	Round1_51	\5Phos\ACTGTGGGGGTAGCGTNNNNNN
E4	random hexamer	Round1_52	\5Phos\ACTGTGGCCGAGAAATNNNNNN
E5	random hexamer	Round1_53	\5Phos\ACTGTGGACGGACTCTNNNNNN
E6	random hexamer	Round1_54	\5Phos\ACTGTGGACTTACGATNNNNNN
E7	random hexamer	Round1_55	\5Phos\ACTGTGGTATTTAAGTNNNNNN
E8	random hexamer	Round1_56	\5Phos\ACTGTGGACCGTACGTNNNNNN
E9	random hexamer	Round1_57	\5Phos\ACTGTGGTATAGTCGTNNNNNN
E10	random hexamer	Round1_58	\5Phos\ACTGTGGTGGGCATCTNNNNNN
E11	random hexamer	Round1_59	\5Phos\ACTGTGGTACCTAGATNNNNNN
E12	random hexamer	Round1_60	\5Phos\ACTGTGGGCTGCATGTNNNNNN
F1	random hexamer	Round1_61	\5Phos\ACTGTGGGTCATATGTNNNNNN
F2	random hexamer	Round1_62	\5Phos\ACTGTGGATATTGGCTNNNNNN
F3	random hexamer	Round1_63	\5Phos\ACTGTGGCTAAGGGATNNNNNN
F4	random hexamer	Round1_64	\5Phos\ACTGTGGTCGTTTCGTNNNNNN
F5	random hexamer	Round1_65	\5Phos\ACTGTGGGAATAATGTNNNNNN
F6	random hexamer	Round1_66	\5Phos\ACTGTGGACTGCGCATNNNNNN
F7	random hexamer	Round1_67	\5Phos\ACTGTGGGCTTATAGTNNNNNN
F8	random hexamer	Round1_68	\5Phos\ACTGTGGATCATGCATNNNNNN
F9	random hexamer	Round1_69	\5Phos\ACTGTGGACGTTAACTNNNNNN
F10	random hexamer	Round1_70	\5Phos\ACTGTGGCCATCTTGTNNNNNN
F11	random hexamer	Round1_71	\5Phos\ACTGTGGCATAGCTATNNNNNN
F12	random hexamer	Round1_72	\5Phos\ACTGTGGGAGGTTGATNNNNNN
G1	random hexamer	Round1_73	\5Phos\ACTGTGGGCACTGACTNNNNNN
G2	random hexamer	Round1_74	\5Phos\ACTGTGGTTCATCGCTNNNNNN
G3	random hexamer	Round1_75	\5Phos\ACTGTGGGAAATTAGTNNNNNN
G4	random hexamer	Round1_76	\5Phos\ACTGTGGAGGATTAATNNNNNN
G5	random hexamer	Round1_77	\5Phos\ACTGTGGAATAGAACTNNNNNN
G6	random hexamer	Round1_78	\5Phos\ACTGTGGTCTTAATCTNNNNNN
G7	random hexamer	Round1_79	\5Phos\ACTGTGGTAATACGCTNNNNNN
G8	random hexamer	Round1_80	\5Phos\ACTGTGGGTTTGTGATNNNNNN
G9	random hexamer	Round1_81	\5Phos\ACTGTGGCGAACGTCTNNNNNN
G10	random hexamer	Round1_82	\5Phos\ACTGTGGGGTTCTTCTNNNNNN
G11	random hexamer	Round1_83	\5Phos\ACTGTGGGCAAATTCTNNNNNN
G12	random hexamer	Round1_84	\5Phos\ACTGTGGGCTATGCGTNNNNNN
H1	random hexamer	Round1_85	\5Phos\ACTGTGGCTACCCTATNNNNNN
H2	random hexamer	Round1_86	\5Phos\ACTGTGGGTGGGTTCTNNNNNN
H3	random hexamer	Round1_87	\5Phos\ACTGTGGGTCCGTAGTNNNNNN
H4	random hexamer	Round1_88	\5Phos\ACTGTGGTGCGATCGTNNNNNN
H5	random hexamer	Round1_89	\5Phos\ACTGTGGTATCCGGGTNNNNNN
H6	random hexamer	Round1_90	\5Phos\ACTGTGGAGGTAATATNNNNNN
H7	random hexamer	Round1_91	\5Phos\ACTGTGGCGTGGTTGTNNNNNN
H8	random hexamer	Round1_92	\5Phos\ACTGTGGGACAAAGCTNNNNNN
H9	random hexamer	Round1_93	\5Phos\ACTGTGGGGGCGATGTNNNNNN
H10	random hexamer	Round1_94	\5Phos\ACTGTGGATCTATAATNNNNNN
H11	random hexamer	Round1_95	\5Phos\ACTGTGGGCCCATGATNNNNNN
H12	random hexamer	Round1_96	\5Phos\ACTGTGGCTGAAAGGTNNNNNN
Random hexamer and dt(15)VN primers are combined for reverse transcription reactions (eg, well E1 mixed with A1, etc.)

### Sheet: Round 2 Ligation Barcodes
WellPosition	Name	Sequence
A1	Round2_01	/5Phos/CATCGGCGTACGACTAACGTGATATCCACGTGCTTGAG
A2	Round2_02	/5Phos/CATCGGCGTACGACTAAACATCGATCCACGTGCTTGAG
A3	Round2_03	/5Phos/CATCGGCGTACGACTATGCCTAAATCCACGTGCTTGAG
A4	Round2_04	/5Phos/CATCGGCGTACGACTAGTGGTCAATCCACGTGCTTGAG
A5	Round2_05	/5Phos/CATCGGCGTACGACTACCACTGTATCCACGTGCTTGAG
A6	Round2_06	/5Phos/CATCGGCGTACGACTACATTGGCATCCACGTGCTTGAG
A7	Round2_07	/5Phos/CATCGGCGTACGACTCAGATCTGATCCACGTGCTTGAG
A8	Round2_08	/5Phos/CATCGGCGTACGACTCATCAAGTATCCACGTGCTTGAG
A9	Round2_09	/5Phos/CATCGGCGTACGACTCGCTGATCATCCACGTGCTTGAG
A10	Round2_10	/5Phos/CATCGGCGTACGACTACAAGCTAATCCACGTGCTTGAG
A11	Round2_11	/5Phos/CATCGGCGTACGACTCTGTAGCCATCCACGTGCTTGAG
A12	Round2_12	/5Phos/CATCGGCGTACGACTAGTACAAGATCCACGTGCTTGAG
B1	Round2_13	/5Phos/CATCGGCGTACGACTAACAACCAATCCACGTGCTTGAG
B2	Round2_14	/5Phos/CATCGGCGTACGACTAACCGAGAATCCACGTGCTTGAG
B3	Round2_15	/5Phos/CATCGGCGTACGACTAACGCTTAATCCACGTGCTTGAG
B4	Round2_16	/5Phos/CATCGGCGTACGACTAAGACGGAATCCACGTGCTTGAG
B5	Round2_17	/5Phos/CATCGGCGTACGACTAAGGTACAATCCACGTGCTTGAG
B6	Round2_18	/5Phos/CATCGGCGTACGACTACACAGAAATCCACGTGCTTGAG
B7	Round2_19	/5Phos/CATCGGCGTACGACTACAGCAGAATCCACGTGCTTGAG
B8	Round2_20	/5Phos/CATCGGCGTACGACTACCTCCAAATCCACGTGCTTGAG
B9	Round2_21	/5Phos/CATCGGCGTACGACTACGCTCGAATCCACGTGCTTGAG
B10	Round2_22	/5Phos/CATCGGCGTACGACTACGTATCAATCCACGTGCTTGAG
B11	Round2_23	/5Phos/CATCGGCGTACGACTACTATGCAATCCACGTGCTTGAG
B12	Round2_24	/5Phos/CATCGGCGTACGACTAGAGTCAAATCCACGTGCTTGAG
C1	Round2_25	/5Phos/CATCGGCGTACGACTAGATCGCAATCCACGTGCTTGAG
C2	Round2_26	/5Phos/CATCGGCGTACGACTAGCAGGAAATCCACGTGCTTGAG
C3	Round2_27	/5Phos/CATCGGCGTACGACTAGTCACTAATCCACGTGCTTGAG
C4	Round2_28	/5Phos/CATCGGCGTACGACTATCCTGTAATCCACGTGCTTGAG
C5	Round2_29	/5Phos/CATCGGCGTACGACTATTGAGGAATCCACGTGCTTGAG
C6	Round2_30	/5Phos/CATCGGCGTACGACTCAACCACAATCCACGTGCTTGAG
C7	Round2_31	/5Phos/CATCGGCGTACGACTGACTAGTAATCCACGTGCTTGAG
C8	Round2_32	/5Phos/CATCGGCGTACGACTCAATGGAAATCCACGTGCTTGAG
C9	Round2_33	/5Phos/CATCGGCGTACGACTCACTTCGAATCCACGTGCTTGAG
C10	Round2_34	/5Phos/CATCGGCGTACGACTCAGCGTTAATCCACGTGCTTGAG
C11	Round2_35	/5Phos/CATCGGCGTACGACTCATACCAAATCCACGTGCTTGAG
C12	Round2_36	/5Phos/CATCGGCGTACGACTCCAGTTCAATCCACGTGCTTGAG
D1	Round2_37	/5Phos/CATCGGCGTACGACTCCGAAGTAATCCACGTGCTTGAG
D2	Round2_38	/5Phos/CATCGGCGTACGACTCCGTGAGAATCCACGTGCTTGAG
D3	Round2_39	/5Phos/CATCGGCGTACGACTCCTCCTGAATCCACGTGCTTGAG
D4	Round2_40	/5Phos/CATCGGCGTACGACTCGAACTTAATCCACGTGCTTGAG
D5	Round2_41	/5Phos/CATCGGCGTACGACTCGACTGGAATCCACGTGCTTGAG
D6	Round2_42	/5Phos/CATCGGCGTACGACTCGCATACAATCCACGTGCTTGAG
D7	Round2_43	/5Phos/CATCGGCGTACGACTCTCAATGAATCCACGTGCTTGAG
D8	Round2_44	/5Phos/CATCGGCGTACGACTCTGAGCCAATCCACGTGCTTGAG
D9	Round2_45	/5Phos/CATCGGCGTACGACTCTGGCATAATCCACGTGCTTGAG
D10	Round2_46	/5Phos/CATCGGCGTACGACTGAATCTGAATCCACGTGCTTGAG
D11	Round2_47	/5Phos/CATCGGCGTACGACTCAAGACTAATCCACGTGCTTGAG
D12	Round2_48	/5Phos/CATCGGCGTACGACTGAGCTGAAATCCACGTGCTTGAG
E1	Round2_49	/5Phos/CATCGGCGTACGACTGATAGACAATCCACGTGCTTGAG
E2	Round2_50	/5Phos/CATCGGCGTACGACTGCCACATAATCCACGTGCTTGAG
E3	Round2_51	/5Phos/CATCGGCGTACGACTGCGAGTAAATCCACGTGCTTGAG
E4	Round2_52	/5Phos/CATCGGCGTACGACTGCTAACGAATCCACGTGCTTGAG
E5	Round2_53	/5Phos/CATCGGCGTACGACTGCTCGGTAATCCACGTGCTTGAG
E6	Round2_54	/5Phos/CATCGGCGTACGACTGGAGAACAATCCACGTGCTTGAG
E7	Round2_55	/5Phos/CATCGGCGTACGACTGGTGCGAAATCCACGTGCTTGAG
E8	Round2_56	/5Phos/CATCGGCGTACGACTGTACGCAAATCCACGTGCTTGAG
E9	Round2_57	/5Phos/CATCGGCGTACGACTGTCGTAGAATCCACGTGCTTGAG
E10	Round2_58	/5Phos/CATCGGCGTACGACTGTCTGTCAATCCACGTGCTTGAG
E11	Round2_59	/5Phos/CATCGGCGTACGACTGTGTTCTAATCCACGTGCTTGAG
E12	Round2_60	/5Phos/CATCGGCGTACGACTTAGGATGAATCCACGTGCTTGAG
F1	Round2_61	/5Phos/CATCGGCGTACGACTTATCAGCAATCCACGTGCTTGAG
F2	Round2_62	/5Phos/CATCGGCGTACGACTTCCGTCTAATCCACGTGCTTGAG
F3	Round2_63	/5Phos/CATCGGCGTACGACTTCTTCACAATCCACGTGCTTGAG
F4	Round2_64	/5Phos/CATCGGCGTACGACTTGAAGAGAATCCACGTGCTTGAG
F5	Round2_65	/5Phos/CATCGGCGTACGACTTGGAACAAATCCACGTGCTTGAG
F6	Round2_66	/5Phos/CATCGGCGTACGACTTGGCTTCAATCCACGTGCTTGAG
F7	Round2_67	/5Phos/CATCGGCGTACGACTTGGTGGTAATCCACGTGCTTGAG
F8	Round2_68	/5Phos/CATCGGCGTACGACTTTCACGCAATCCACGTGCTTGAG
F9	Round2_69	/5Phos/CATCGGCGTACGACTAACTCACCATCCACGTGCTTGAG
F10	Round2_70	/5Phos/CATCGGCGTACGACTAAGAGATCATCCACGTGCTTGAG
F11	Round2_71	/5Phos/CATCGGCGTACGACTAAGGACACATCCACGTGCTTGAG
F12	Round2_72	/5Phos/CATCGGCGTACGACTAATCCGTCATCCACGTGCTTGAG
G1	Round2_73	/5Phos/CATCGGCGTACGACTAATGTTGCATCCACGTGCTTGAG
G2	Round2_74	/5Phos/CATCGGCGTACGACTACACGACCATCCACGTGCTTGAG
G3	Round2_75	/5Phos/CATCGGCGTACGACTACAGATTCATCCACGTGCTTGAG
G4	Round2_76	/5Phos/CATCGGCGTACGACTAGATGTACATCCACGTGCTTGAG
G5	Round2_77	/5Phos/CATCGGCGTACGACTAGCACCTCATCCACGTGCTTGAG
G6	Round2_78	/5Phos/CATCGGCGTACGACTAGCCATGCATCCACGTGCTTGAG
G7	Round2_79	/5Phos/CATCGGCGTACGACTAGGCTAACATCCACGTGCTTGAG
G8	Round2_80	/5Phos/CATCGGCGTACGACTATAGCGACATCCACGTGCTTGAG
G9	Round2_81	/5Phos/CATCGGCGTACGACTATCATTCCATCCACGTGCTTGAG
G10	Round2_82	/5Phos/CATCGGCGTACGACTATTGGCTCATCCACGTGCTTGAG
G11	Round2_83	/5Phos/CATCGGCGTACGACTCAAGGAGCATCCACGTGCTTGAG
G12	Round2_84	/5Phos/CATCGGCGTACGACTCACCTTACATCCACGTGCTTGAG
H1	Round2_85	/5Phos/CATCGGCGTACGACTCCATCCTCATCCACGTGCTTGAG
H2	Round2_86	/5Phos/CATCGGCGTACGACTCCGACAACATCCACGTGCTTGAG
H3	Round2_87	/5Phos/CATCGGCGTACGACTCCTAATCCATCCACGTGCTTGAG
H4	Round2_88	/5Phos/CATCGGCGTACGACTCCTCTATCATCCACGTGCTTGAG
H5	Round2_89	/5Phos/CATCGGCGTACGACTCGACACACATCCACGTGCTTGAG
H6	Round2_90	/5Phos/CATCGGCGTACGACTCGGATTGCATCCACGTGCTTGAG
H7	Round2_91	/5Phos/CATCGGCGTACGACTCTAAGGTCATCCACGTGCTTGAG
H8	Round2_92	/5Phos/CATCGGCGTACGACTGAACAGGCATCCACGTGCTTGAG
H9	Round2_93	/5Phos/CATCGGCGTACGACTGACAGTGCATCCACGTGCTTGAG
H10	Round2_94	/5Phos/CATCGGCGTACGACTGAGTTAGCATCCACGTGCTTGAG
H11	Round2_95	/5Phos/CATCGGCGTACGACTGATGAATCATCCACGTGCTTGAG
H12	Round2_96	/5Phos/CATCGGCGTACGACTGCCAAGACATCCACGTGCTTGAG

### Sheet: Round 3 Ligation Barcodes
WellPosition	Name	Sequence
A1	Round3_01	/5Biosg/CAGACGTGTGCTCTTCCGATCTNNNNNNNNNNAACGTGATGTGGCCGATGTTTCG
A2	Round3_02	/5Biosg/CAGACGTGTGCTCTTCCGATCTNNNNNNNNNNAAACATCGGTGGCCGATGTTTCG
A3	Round3_03	/5Biosg/CAGACGTGTGCTCTTCCGATCTNNNNNNNNNNATGCCTAAGTGGCCGATGTTTCG
A4	Round3_04	/5Biosg/CAGACGTGTGCTCTTCCGATCTNNNNNNNNNNAGTGGTCAGTGGCCGATGTTTCG
A5	Round3_05	/5Biosg/CAGACGTGTGCTCTTCCGATCTNNNNNNNNNNACCACTGTGTGGCCGATGTTTCG
A6	Round3_06	/5Biosg/CAGACGTGTGCTCTTCCGATCTNNNNNNNNNNACATTGGCGTGGCCGATGTTTCG
A7	Round3_07	/5Biosg/CAGACGTGTGCTCTTCCGATCTNNNNNNNNNNCAGATCTGGTGGCCGATGTTTCG
A8	Round3_08	/5Biosg/CAGACGTGTGCTCTTCCGATCTNNNNNNNNNNCATCAAGTGTGGCCGATGTTTCG
A9	Round3_09	/5Biosg/CAGACGTGTGCTCTTCCGATCTNNNNNNNNNNCGCTGATCGTGGCCGATGTTTCG
A10	Round3_10	/5Biosg/CAGACGTGTGCTCTTCCGATCTNNNNNNNNNNACAAGCTAGTGGCCGATGTTTCG
A11	Round3_11	/5Biosg/CAGACGTGTGCTCTTCCGATCTNNNNNNNNNNCTGTAGCCGTGGCCGATGTTTCG
A12	Round3_12	/5Biosg/CAGACGTGTGCTCTTCCGATCTNNNNNNNNNNAGTACAAGGTGGCCGATGTTTCG
B1	Round3_13	/5Biosg/CAGACGTGTGCTCTTCCGATCTNNNNNNNNNNAACAACCAGTGGCCGATGTTTCG
B2	Round3_14	/5Biosg/CAGACGTGTGCTCTTCCGATCTNNNNNNNNNNAACCGAGAGTGGCCGATGTTTCG
B3	Round3_15	/5Biosg/CAGACGTGTGCTCTTCCGATCTNNNNNNNNNNAACGCTTAGTGGCCGATGTTTCG
B4	Round3_16	/5Biosg/CAGACGTGTGCTCTTCCGATCTNNNNNNNNNNAAGACGGAGTGGCCGATGTTTCG
B5	Round3_17	/5Biosg/CAGACGTGTGCTCTTCCGATCTNNNNNNNNNNAAGGTACAGTGGCCGATGTTTCG
B6	Round3_18	/5Biosg/CAGACGTGTGCTCTTCCGATCTNNNNNNNNNNACACAGAAGTGGCCGATGTTTCG
B7	Round3_19	/5Biosg/CAGACGTGTGCTCTTCCGATCTNNNNNNNNNNACAGCAGAGTGGCCGATGTTTCG
B8	Round3_20	/5Biosg/CAGACGTGTGCTCTTCCGATCTNNNNNNNNNNACCTCCAAGTGGCCGATGTTTCG
B9	Round3_21	/5Biosg/CAGACGTGTGCTCTTCCGATCTNNNNNNNNNNACGCTCGAGTGGCCGATGTTTCG
B10	Round3_22	/5Biosg/CAGACGTGTGCTCTTCCGATCTNNNNNNNNNNACGTATCAGTGGCCGATGTTTCG
B11	Round3_23	/5Biosg/CAGACGTGTGCTCTTCCGATCTNNNNNNNNNNACTATGCAGTGGCCGATGTTTCG
B12	Round3_24	/5Biosg/CAGACGTGTGCTCTTCCGATCTNNNNNNNNNNAGAGTCAAGTGGCCGATGTTTCG
C1	Round3_25	/5Biosg/CAGACGTGTGCTCTTCCGATCTNNNNNNNNNNAGATCGCAGTGGCCGATGTTTCG
C2	Round3_26	/5Biosg/CAGACGTGTGCTCTTCCGATCTNNNNNNNNNNAGCAGGAAGTGGCCGATGTTTCG
C3	Round3_27	/5Biosg/CAGACGTGTGCTCTTCCGATCTNNNNNNNNNNAGTCACTAGTGGCCGATGTTTCG
C4	Round3_28	/5Biosg/CAGACGTGTGCTCTTCCGATCTNNNNNNNNNNATCCTGTAGTGGCCGATGTTTCG
C5	Round3_29	/5Biosg/CAGACGTGTGCTCTTCCGATCTNNNNNNNNNNATTGAGGAGTGGCCGATGTTTCG
C6	Round3_30	/5Biosg/CAGACGTGTGCTCTTCCGATCTNNNNNNNNNNCAACCACAGTGGCCGATGTTTCG
C7	Round3_31	/5Biosg/CAGACGTGTGCTCTTCCGATCTNNNNNNNNNNGACTAGTAGTGGCCGATGTTTCG
C8	Round3_32	/5Biosg/CAGACGTGTGCTCTTCCGATCTNNNNNNNNNNCAATGGAAGTGGCCGATGTTTCG
C9	Round3_33	/5Biosg/CAGACGTGTGCTCTTCCGATCTNNNNNNNNNNCACTTCGAGTGGCCGATGTTTCG
C10	Round3_34	/5Biosg/CAGACGTGTGCTCTTCCGATCTNNNNNNNNNNCAGCGTTAGTGGCCGATGTTTCG
C11	Round3_35	/5Biosg/CAGACGTGTGCTCTTCCGATCTNNNNNNNNNNCATACCAAGTGGCCGATGTTTCG
C12	Round3_36	/5Biosg/CAGACGTGTGCTCTTCCGATCTNNNNNNNNNNCCAGTTCAGTGGCCGATGTTTCG
D1	Round3_37	/5Biosg/CAGACGTGTGCTCTTCCGATCTNNNNNNNNNNCCGAAGTAGTGGCCGATGTTTCG
D2	Round3_38	/5Biosg/CAGACGTGTGCTCTTCCGATCTNNNNNNNNNNCCGTGAGAGTGGCCGATGTTTCG
D3	Round3_39	/5Biosg/CAGACGTGTGCTCTTCCGATCTNNNNNNNNNNCCTCCTGAGTGGCCGATGTTTCG
D4	Round3_40	/5Biosg/CAGACGTGTGCTCTTCCGATCTNNNNNNNNNNCGAACTTAGTGGCCGATGTTTCG
D5	Round3_41	/5Biosg/CAGACGTGTGCTCTTCCGATCTNNNNNNNNNNCGACTGGAGTGGCCGATGTTTCG
D6	Round3_42	/5Biosg/CAGACGTGTGCTCTTCCGATCTNNNNNNNNNNCGCATACAGTGGCCGATGTTTCG
D7	Round3_43	/5Biosg/CAGACGTGTGCTCTTCCGATCTNNNNNNNNNNCTCAATGAGTGGCCGATGTTTCG
D8	Round3_44	/5Biosg/CAGACGTGTGCTCTTCCGATCTNNNNNNNNNNCTGAGCCAGTGGCCGATGTTTCG
D9	Round3_45	/5Biosg/CAGACGTGTGCTCTTCCGATCTNNNNNNNNNNCTGGCATAGTGGCCGATGTTTCG
D10	Round3_46	/5Biosg/CAGACGTGTGCTCTTCCGATCTNNNNNNNNNNGAATCTGAGTGGCCGATGTTTCG
D11	Round3_47	/5Biosg/CAGACGTGTGCTCTTCCGATCTNNNNNNNNNNCAAGACTAGTGGCCGATGTTTCG
D12	Round3_48	/5Biosg/CAGACGTGTGCTCTTCCGATCTNNNNNNNNNNGAGCTGAAGTGGCCGATGTTTCG
E1	Round3_49	/5Biosg/CAGACGTGTGCTCTTCCGATCTNNNNNNNNNNGATAGACAGTGGCCGATGTTTCG
E2	Round3_50	/5Biosg/CAGACGTGTGCTCTTCCGATCTNNNNNNNNNNGCCACATAGTGGCCGATGTTTCG
E3	Round3_51	/5Biosg/CAGACGTGTGCTCTTCCGATCTNNNNNNNNNNGCGAGTAAGTGGCCGATGTTTCG
E4	Round3_52	/5Biosg/CAGACGTGTGCTCTTCCGATCTNNNNNNNNNNGCTAACGAGTGGCCGATGTTTCG
E5	Round3_53	/5Biosg/CAGACGTGTGCTCTTCCGATCTNNNNNNNNNNGCTCGGTAGTGGCCGATGTTTCG
E6	Round3_54	/5Biosg/CAGACGTGTGCTCTTCCGATCTNNNNNNNNNNGGAGAACAGTGGCCGATGTTTCG
E7	Round3_55	/5Biosg/CAGACGTGTGCTCTTCCGATCTNNNNNNNNNNGGTGCGAAGTGGCCGATGTTTCG
E8	Round3_56	/5Biosg/CAGACGTGTGCTCTTCCGATCTNNNNNNNNNNGTACGCAAGTGGCCGATGTTTCG
E9	Round3_57	/5Biosg/CAGACGTGTGCTCTTCCGATCTNNNNNNNNNNGTCGTAGAGTGGCCGATGTTTCG
E10	Round3_58	/5Biosg/CAGACGTGTGCTCTTCCGATCTNNNNNNNNNNGTCTGTCAGTGGCCGATGTTTCG
E11	Round3_59	/5Biosg/CAGACGTGTGCTCTTCCGATCTNNNNNNNNNNGTGTTCTAGTGGCCGATGTTTCG
E12	Round3_60	/5Biosg/CAGACGTGTGCTCTTCCGATCTNNNNNNNNNNTAGGATGAGTGGCCGATGTTTCG
F1	Round3_61	/5Biosg/CAGACGTGTGCTCTTCCGATCTNNNNNNNNNNTATCAGCAGTGGCCGATGTTTCG
F2	Round3_62	/5Biosg/CAGACGTGTGCTCTTCCGATCTNNNNNNNNNNTCCGTCTAGTGGCCGATGTTTCG
F3	Round3_63	/5Biosg/CAGACGTGTGCTCTTCCGATCTNNNNNNNNNNTCTTCACAGTGGCCGATGTTTCG
F4	Round3_64	/5Biosg/CAGACGTGTGCTCTTCCGATCTNNNNNNNNNNTGAAGAGAGTGGCCGATGTTTCG
F5	Round3_65	/5Biosg/CAGACGTGTGCTCTTCCGATCTNNNNNNNNNNTGGAACAAGTGGCCGATGTTTCG
F6	Round3_66	/5Biosg/CAGACGTGTGCTCTTCCGATCTNNNNNNNNNNTGGCTTCAGTGGCCGATGTTTCG
F7	Round3_67	/5Biosg/CAGACGTGTGCTCTTCCGATCTNNNNNNNNNNTGGTGGTAGTGGCCGATGTTTCG
F8	Round3_68	/5Biosg/CAGACGTGTGCTCTTCCGATCTNNNNNNNNNNTTCACGCAGTGGCCGATGTTTCG
F9	Round3_69	/5Biosg/CAGACGTGTGCTCTTCCGATCTNNNNNNNNNNAACTCACCGTGGCCGATGTTTCG
F10	Round3_70	/5Biosg/CAGACGTGTGCTCTTCCGATCTNNNNNNNNNNAAGAGATCGTGGCCGATGTTTCG
F11	Round3_71	/5Biosg/CAGACGTGTGCTCTTCCGATCTNNNNNNNNNNAAGGACACGTGGCCGATGTTTCG
F12	Round3_72	/5Biosg/CAGACGTGTGCTCTTCCGATCTNNNNNNNNNNAATCCGTCGTGGCCGATGTTTCG
G1	Round3_73	/5Biosg/CAGACGTGTGCTCTTCCGATCTNNNNNNNNNNAATGTTGCGTGGCCGATGTTTCG
G2	Round3_74	/5Biosg/CAGACGTGTGCTCTTCCGATCTNNNNNNNNNNACACGACCGTGGCCGATGTTTCG
G3	Round3_75	/5Biosg/CAGACGTGTGCTCTTCCGATCTNNNNNNNNNNACAGATTCGTGGCCGATGTTTCG
G4	Round3_76	/5Biosg/CAGACGTGTGCTCTTCCGATCTNNNNNNNNNNAGATGTACGTGGCCGATGTTTCG
G5	Round3_77	/5Biosg/CAGACGTGTGCTCTTCCGATCTNNNNNNNNNNAGCACCTCGTGGCCGATGTTTCG
G6	Round3_78	/5Biosg/CAGACGTGTGCTCTTCCGATCTNNNNNNNNNNAGCCATGCGTGGCCGATGTTTCG
G7	Round3_79	/5Biosg/CAGACGTGTGCTCTTCCGATCTNNNNNNNNNNAGGCTAACGTGGCCGATGTTTCG
G8	Round3_80	/5Biosg/CAGACGTGTGCTCTTCCGATCTNNNNNNNNNNATAGCGACGTGGCCGATGTTTCG
G9	Round3_81	/5Biosg/CAGACGTGTGCTCTTCCGATCTNNNNNNNNNNATCATTCCGTGGCCGATGTTTCG
G10	Round3_82	/5Biosg/CAGACGTGTGCTCTTCCGATCTNNNNNNNNNNATTGGCTCGTGGCCGATGTTTCG
G11	Round3_83	/5Biosg/CAGACGTGTGCTCTTCCGATCTNNNNNNNNNNCAAGGAGCGTGGCCGATGTTTCG
G12	Round3_84	/5Biosg/CAGACGTGTGCTCTTCCGATCTNNNNNNNNNNCACCTTACGTGGCCGATGTTTCG
H1	Round3_85	/5Biosg/CAGACGTGTGCTCTTCCGATCTNNNNNNNNNNCCATCCTCGTGGCCGATGTTTCG
H2	Round3_86	/5Biosg/CAGACGTGTGCTCTTCCGATCTNNNNNNNNNNCCGACAACGTGGCCGATGTTTCG
H3	Round3_87	/5Biosg/CAGACGTGTGCTCTTCCGATCTNNNNNNNNNNCCTAATCCGTGGCCGATGTTTCG
H4	Round3_88	/5Biosg/CAGACGTGTGCTCTTCCGATCTNNNNNNNNNNCCTCTATCGTGGCCGATGTTTCG
H5	Round3_89	/5Biosg/CAGACGTGTGCTCTTCCGATCTNNNNNNNNNNCGACACACGTGGCCGATGTTTCG
H6	Round3_90	/5Biosg/CAGACGTGTGCTCTTCCGATCTNNNNNNNNNNCGGATTGCGTGGCCGATGTTTCG
H7	Round3_91	/5Biosg/CAGACGTGTGCTCTTCCGATCTNNNNNNNNNNCTAAGGTCGTGGCCGATGTTTCG
H8	Round3_92	/5Biosg/CAGACGTGTGCTCTTCCGATCTNNNNNNNNNNGAACAGGCGTGGCCGATGTTTCG
H9	Round3_93	/5Biosg/CAGACGTGTGCTCTTCCGATCTNNNNNNNNNNGACAGTGCGTGGCCGATGTTTCG
H10	Round3_94	/5Biosg/CAGACGTGTGCTCTTCCGATCTNNNNNNNNNNGAGTTAGCGTGGCCGATGTTTCG
H11	Round3_95	/5Biosg/CAGACGTGTGCTCTTCCGATCTNNNNNNNNNNGATGAATCGTGGCCGATGTTTCG
H12	Round3_96	/5Biosg/CAGACGTGTGCTCTTCCGATCTNNNNNNNNNNGCCAAGACGTGGCCGATGTTTCG
